# Minimal lactazole scaffold for *in vitro* production of pseudo-natural thiopeptides

**DOI:** 10.1101/807206

**Authors:** Alexander A. Vinogradov, Morito Shimomura, Yuki Goto, Taro Ozaki, Shumpei Asamizu, Yoshinori Sugai, Hiroaki Suga, Hiroyasu Onaka

**Affiliations:** Department of Chemistry, Graduate School of Science, The University of Tokyo, Bunkyo-ku, Tokyo 113-0033, Japan; Department of Biotechnology, Graduate School of Agricultural and Life Sciences, The University of Tokyo, Bunkyo-ku, Tokyo 113-8657, Japan; Collaborative Research Institute for Innovative Microbiology, The University of Tokyo 1-1-1 Yayoi, Bunkyo-ku, Tokyo 113-8657, Japan

## Abstract

Lactazole A is a cryptic thiopeptide from *Streptomyces lactacystinaeus*, encoded by a compact 9.8 kb biosynthetic gene cluster. Here, we established a platform for *in vitro* biosynthesis of lactazole A, referred to as the FIT-Laz system, via a combination of the flexible *in vitro* translation (FIT) system with recombinantly produced lactazole biosynthetic enzymes. Systematic dissection of lactazole biosynthesis revealed remarkable substrate tolerance of the biosynthetic enzymes, and led to the development of the “minimal lactazole scaffold”, a construct requiring only 6 post-translational modifications for macrocyclization. Efficient assembly of such minimal thiopeptides with FIT-Laz enabled access to diverse lactazole analogs with 10 consecutive mutations, 14- to 62-membered macrocycles, and up to 18 amino acid-long tail regions. Moreover, utilizing genetic code reprogramming, we demonstrated synthesis of pseudo-natural lactazoles containing 4 non-proteinogenic amino acids. This work opens possibilities in exploring novel sequence space of pseudo-natural thiopeptides.
