## Supplementary information tables for "Minimal lactazole scaffold for *in vitro* production of pseudo-natural thiopeptides"

### Sheet: Table S1. Cloning primers
Cloning primers
Primer name	5'-3' sequence
lazD-Fw-NdeI	GGGCATATGACCGCAGAACCGGA
lazD-Rv-BamHI	GGGGGATCCTCACGGACGACCGCCTTCGGC
lazE-Fw-NdeI	GGGCATATGAGCGAACTGCCGGT
lazE-Rv-BamHI	GGGGGATCCTCAAGGAAAAGGATGCGGATGCA
lazF-Fw-NdeI	GGGGGGCATATGACCACCCACGCG
lazF-Rv-XhoI	GGGCTCGAGCTCCATGATCACCG
gluRS-Fw-NdeI	GGGCATATGGCTAGCGCATCCGGCTCC
gluRS-Rv-XhoI	GGGCTCGAGCGCCGCCAGTCGCGCCAG

### Sheet: Table S2. cDNA assembly
Encoded ORF	Construct name	Construct number	Template	1st PCR/extension		2nd PCR		3rd PCR
				Forward	Reverse	Forward	Reverse	Forward	Reverse
MSDITASRVESLDLQDLDLSELTVTSLRDTVALPENGASWGSCSCQASSSCAQP	Laz A	v.151	-	v.136-a.F60	v.136-a.R60	v.136-b.F58	v.151-a.R60	T7g10M.F46	v.060-c.R33
MSDITASRVESLDLQDLDLSELTVTSLRDTVALPENGASWGAAAAQASSSCAQP	Laz Amin (assembly 1) preferred	v.142	v.151	T7g10M.F46	v.142-a.R60	T7g10M.F46	v.060-c.R33
MSDITASRVESLDLQDLDLSELTVTSLRDTVALPENGASWGSCSCQASSSCAQP	Laz Amin (assembly 2)	v.061	-	v.060-a.F60	v.060-a.R49	v.060-b.F60	v.061-b.R60	v.T7ex5.F50	v.060-c.R33
MSDITASRVESLDLQDLDLSELTVTSLRDTVALPENGAAWGSCSCQASSSCAQP	Laz A S1A	v.373	v.142	T7g10M.F46	v.373-a.R60	T7g10M.F46	v.060-c.R33
MSDITASRVESLDLQDLDLSELTVTSLRDTVALPENGASAGSCSCQASSSCAQP	Laz A W2A	v.374	v.142	T7g10M.F46	v.374-a.R60	T7g10M.F46	v.060-c.R33
MSDITASRVESLDLQDLDLSELTVTSLRDTVALPENGASWASCSCQASSSCAQP	Laz A G3A	v.375	v.142	T7g10M.F46	v.375-a.R60	T7g10M.F46	v.060-c.R33
MSDITASRVESLDLQDLDLSELTVTSLRDTVALPENGASWGACSCQASSSCAQP	Laz A S4A	v.376	v.142	T7g10M.F46	v.376-a.R60	T7g10M.F46	v.060-c.R33
MSDITASRVESLDLQDLDLSELTVTSLRDTVALPENGASWGSASCQASSSCAQP	Laz A C5A	v.377	v.142	T7g10M.F46	v.377-a.R60	T7g10M.F46	v.060-c.R33
MSDITASRVESLDLQDLDLSELTVTSLRDTVALPENGASWGSCACQASSSCAQP	Laz A S6A	v.378	v.142	T7g10M.F46	v.378-a.R60	T7g10M.F46	v.060-c.R33
MSDITASRVESLDLQDLDLSELTVTSLRDTVALPENGASWGSCSAQASSSCAQP	Laz A C7A	v.379	v.142	T7g10M.F46	v.379-a.R60	T7g10M.F46	v.060-c.R33
MSDITASRVESLDLQDLDLSELTVTSLRDTVALPENGASWGSCSCAASSSCAQP	Laz A Q8A	v.380	v.142	T7g10M.F46	v.380-a.R60	T7g10M.F46	v.060-c.R33
MSDITASRVESLDLQDLDLSELTVTSLRDTVALPENGASWGSCSCQAASSCAQP	Laz A S10A	v.381	v.151	T7g10M.F46	v.381-a.R48
MSDITASRVESLDLQDLDLSELTVTSLRDTVALPENGASWGSCSCQASASCAQP	Laz A S11A	v.382	v.151	T7g10M.F46	v.382-a.R48
MSDITASRVESLDLQDLDLSELTVTSLRDTVALPENGASWGSCSCQASSACAQP	Laz A S12A	v.383	v.151	T7g10M.F46	v.383-a.R48
MSDITASRVESLDLQDLDLSELTVTSLRDTVALPENGASWGSCSCQASSSAAQP	Laz A C13A	v.384	v.151	T7g10M.F46	v.384-a.R48
MSDITASRVESLDLQDLDLSELTVTSLRDTVALPENGASWGSCSCQASSSCAAP	Laz A Q15A	v.385	v.151	T7g10M.F46	v.385-a.R48
MSDITASRVESLDLQDLDLSELTVTSLRDTVALPENGASWGSCSCQASSSCAQA	Laz A P16A	v.386	v.151	T7g10M.F46	v.386-a.R48
MSDITASRVESLDLQDLDLSELTVTSLRDTVALPENGASWGAAAQASSSCAQP	Laz Amin contr.1	v.366	v.142	T7g10M.F46	v.366-a.R66
MSDITASRVESLDLQDLDLSELTVTSLRDTVALPENGASWGAAQASSSCAQP	Laz Amin contr.2	v.367	v.142	T7g10M.F46	v.367-a.R63
MSDITASRVESLDLQDLDLSELTVTSLRDTVALPENGASWGAQASSSCAQP	Laz Amin contr.3	v.368	v.142	T7g10M.F46	v.368-a.R60
MSDITASRVESLDLQDLDLSELTVTSLRDTVALPENGASWGQASSSCAQP	Laz Amin contr.4	v.369	v.142	T7g10M.F46	v.369-a.R57
MSDITASRVESLDLQDLDLSELTVTSLRDTVALPENGASWGASSSCAQP	Laz Amin contr.5	v.370	v.142	T7g10M.F46	v.370-a.R54
MSDITASRVESLDLQDLDLSELTVTSLRDTVALPENGASWASSSCAQP	Laz Amin contr.6	v.371	v.142	T7g10M.F46	v.371-a.R51
MSDITASRVESLDLQDLDLSELTVTSLRDTVALPENGASWSSSCAQP	Laz Amin contr.7	v.372	v.142	T7g10M.F46	v.372-a.R48
MSDITASRVESLDLQDLDLSELTVTSLRDTVALPENGASWGANANAQASSSCAQP	Laz Amin insert1	v.391	v.142	T7g10M.F46	v.391-a.R66
MSDITASRVESLDLQDLDLSELTVTSLRDTVALPENGASWGANANANQASSSCAQP	Laz Amin insert2	v.390	v.142	T7g10M.F46	v.390-a.R69
MSDITASRVESLDLQDLDLSELTVTSLRDTVALPENGASWGANANANAQASSSCAQP	Laz Amin insert3	v.157	v.142	T7g10M.F46	v.157-a.R57	T7g10M.F46	v.060-c.R33
MSDITASRVESLDLQDLDLSELTVTSLRDTVALPENGASWGANANANANQASSSCAQP	Laz Amin insert4	v.158	v.142	T7g10M.F46	v.158-a.R60	T7g10M.F46	v.060-c.R33
MSDITASRVESLDLQDLDLSELTVTSLRDTVALPENGASWGANANANANAQASSSCAQP	Laz Amin insert5	v.159	v.142	T7g10M.F46	v.159-a.R63	T7g10M.F46	v.060-c.R33
MSDITASRVESLDLQDLDLSELTVTSLRDTVALPENGASWGANANANANANQASSSCAQP	Laz Amin insert6	v.160	v.142	T7g10M.F46	v.160-a.R66	T7g10M.F46	v.060-c.R33
MSDITASRVESLDLQDLDLSELTVTSLRDTVALPENGASWGANANANANANAQASSSCAQP	Laz Amin insert7	v.161	v.142	T7g10M.F46	v.161-a.R69	T7g10M.F46	v.060-c.R33
MSDITASRVESLDLQDLDLSELTVTSLRDTVALPENGASWGANANANANANANANQASSSCAQP	Laz Amin insert10	v.365	v.142	T7g10M.F46	v.365-a.R69	T7g10M.F46	v.365-b.R42
MSDITASRVESLDLQDLDLSELTVTSLRDTVALPENGASWGAAAAQASSSAAQP	Laz Amin C13A	v.401	v.142	T7g10M.F46	v.401-a.R39
MSDITASRVESLDLQDLDLSELTVTSLRDTVALPENGASWGAAAAQASSSAQP	Laz Amin ∆C13	v.402	v.142	T7g10M.F46	v.402-a.R36
MSDITASRVESLDLQDLDLSELTVTSLRDTVALPENGASMGAAAAQASSSCAQP	LazAmin-W2M	v.415	v.142	T7g10M.F46	v.415-a.R69
MSDITASRVESLDLQDLDLSELTVTSLRDTVALPENGASWMAAAAQASSSCAQP	LazAmin-G3M	v.416	v.142	T7g10M.F46	v.416-a.R69
MSDITASRVESLDLQDLDLSELTVTSLRDTVALPENGASWGMAAAQASSSCAQP	LazAmin-A4M	v.417	v.142	T7g10M.F46	v.417-a.R66
MSDITASRVESLDLQDLDLSELTVTSLRDTVALPENGASWGAMAAQASSSCAQP	LazAmin-A5M	v.418	v.142	T7g10M.F46	v.418-a.R63
MSDITASRVESLDLQDLDLSELTVTSLRDTVALPENGASWGAAMAQASSSCAQP	LazAmin-A6M	v.419	v.142	T7g10M.F46	v.419-a.R60
MSDITASRVESLDLQDLDLSELTVTSLRDTVALPENGASWGAAAMQASSSCAQP	LazAmin-A7M	v.420	v.142	T7g10M.F46	v.420-a.R57
MSDITASRVESLDLQDLDLSELTVTSLRDTVALPENGASWGAAAAMASSSCAQP	LazAmin-Q8M	v.421	v.142	T7g10M.F46	v.421-a.R54
MSDITASRVESLDLQDLDLSELTVTSLRDTVALPENGASWGAAAAQMSSSCAQP	LazAmin-A9M	v.422	v.142	T7g10M.F46	v.422-a.R51
MSDITASRVESLDLQDLDLSELTVTSLRDTVALPENGASWGAAAAQASSSMAQP	LazAmin-C13M	v.423	v.142	T7g10M.F46	v.423-a.R39
MSDITASRVESLDLQDLDLSELTVTSLRDTVALPENGASWGAAAAQASSSCMQP	LazAmin-A14M	v.424	v.142	T7g10M.F46	v.424-a.R36
MSDITASRVESLDLQDLDLSELTVTSLRDTVALPENGASWGAAAAQASSSCAMP	LazAmin-Q15M	v.425	v.142	T7g10M.F46	v.425-a.R33
MSDITASRVESLDLQDLDLSELTVTSLRDTVALPENGASWGAAAAQASSSCAQM	LazAmin-P16M	v.426	v.142	T7g10M.F46	v.426-a.R30
MSDITASRVESLDLQDLDLSELTVTSLRDTVALPENGASWANVYQRGSSSCAMV	Laz Amin nonamut.1	v.405	v.142	T7g10M.F46	v.405-a.R69
MSDITASRVESLDLQDLDLSELTVTSLRDTVALPENGASWQIREGVMSSSCAYL	Laz Amin nonamut.2	v.406	v.142	T7g10M.F46	v.406-a.R69
MSDITASRVESLDLQDLDLSELTVTSLRDTVALPENGASKGAAAAQASSSCAQP	LazAmin-W2K	v.110	v.061	v.T7ex5.F22	v.110-a.R60	v.T7ex5.F22	v.060-c.R33
MSDITASRVESLDLQDLDLSELTVTSLRDTVALPENGASWKAAAAQASSSCAQP	LazAmin-G3K	v.111	v.061	v.T7ex5.F22	v.111-a.R60	v.T7ex5.F22	v.060-c.R33
MSDITASRVESLDLQDLDLSELTVTSLRDTVALPENGASWGKAAAQASSSCAQP	LazAmin-A4K	v.112	v.061	v.T7ex5.F22	v.112-a.R60	v.T7ex5.F22	v.060-c.R33
MSDITASRVESLDLQDLDLSELTVTSLRDTVALPENGASWGAKAAQASSSCAQP	LazAmin-A5K	v.113	v.061	v.T7ex5.F22	v.113-a.R60	v.T7ex5.F22	v.060-c.R33
MSDITASRVESLDLQDLDLSELTVTSLRDTVALPENGASWGAAKAQASSSCAQP	LazAmin-A6K	v.114	v.061	v.T7ex5.F22	v.114-a.R60	v.T7ex5.F22	v.060-c.R33
MSDITASRVESLDLQDLDLSELTVTSLRDTVALPENGASWGAAAKQASSSCAQP	LazAmin-A7K	v.115	v.061	v.T7ex5.F22	v.115-a.R60	v.T7ex5.F22	v.060-c.R33
MSDITASRVESLDLQDLDLSELTVTSLRDTVALPENGASWGAAAAKASSSCAQP	LazAmin-Q8K	v.116	v.061	v.T7ex5.F22	v.116-a.R60	v.T7ex5.F22	v.060-c.R33
MSDITASRVESLDLQDLDLSELTVTSLRDTVALPENGASWGAAAAQKSSSCAQP	LazAmin-A9K	v.117	v.061	v.T7ex5.F22	v.117-a.R60	v.T7ex5.F22	v.117-b.R33
MSDITASRVESLDLQDLDLSELTVTSLRDTVALPENGASWGAAAAQASSSCKQP	LazAmin-A14K	v.118	v.061	v.T7ex5.F22	v.118-a.R60	v.T7ex5.F22	v.118-b.R33
MSDITASRVESLDLQDLDLSELTVTSLRDTVALPENGASWGAAAAQASSSCAKP	LazAmin-Q15K	v.119	v.061	v.T7ex5.F22	v.061-b.R60	v.T7ex5.F22	v.119-b.R33
MSDITASRVESLDLQDLDLSELTVTSLRDTVALPENGASWGAAAAQASSSCAQK	LazAmin-P16K	v.120	v.061	v.T7ex5.F22	v.061-b.R60	v.T7ex5.F22	v.120-b.R33
MSDITASRVESLDLQDLDLSELTVTSLRDTVALPENGASEGAAAAQASSSCAQP	LazAmin-W2E	v.121	v.061	v.T7ex5.F22	v.121-a.R60	v.T7ex5.F22	v.060-c.R33
MSDITASRVESLDLQDLDLSELTVTSLRDTVALPENGASWEAAAAQASSSCAQP	LazAmin-G3E	v.122	v.061	v.T7ex5.F22	v.122-a.R60	v.T7ex5.F22	v.060-c.R33
MSDITASRVESLDLQDLDLSELTVTSLRDTVALPENGASWGEAAAQASSSCAQP	LazAmin-A4E	v.123	v.061	v.T7ex5.F22	v.123-a.R60	v.T7ex5.F22	v.060-c.R33
MSDITASRVESLDLQDLDLSELTVTSLRDTVALPENGASWGAEAAQASSSCAQP	LazAmin-A5E	v.124	v.061	v.T7ex5.F22	v.124-a.R60	v.T7ex5.F22	v.060-c.R33
MSDITASRVESLDLQDLDLSELTVTSLRDTVALPENGASWGAAEAQASSSCAQP	LazAmin-A6E	v.125	v.061	v.T7ex5.F22	v.125-a.R60	v.T7ex5.F22	v.060-c.R33
MSDITASRVESLDLQDLDLSELTVTSLRDTVALPENGASWGAAAEQASSSCAQP	LazAmin-A7E	v.126	v.061	v.T7ex5.F22	v.126-a.R60	v.T7ex5.F22	v.060-c.R33
MSDITASRVESLDLQDLDLSELTVTSLRDTVALPENGASWGAAAAEASSSCAQP	LazAmin-Q8E	v.127	v.061	v.T7ex5.F22	v.127-a.R60	v.T7ex5.F22	v.060-c.R33
MSDITASRVESLDLQDLDLSELTVTSLRDTVALPENGASWGAAAAQESSSCAQP	LazAmin-A9E	v.128	v.061	v.T7ex5.F22	v.128-a.R60	v.T7ex5.F22	v.128-b.R33
MSDITASRVESLDLQDLDLSELTVTSLRDTVALPENGASWGAAAAQASSSCEQP	LazAmin-A14E	v.129	v.061	v.T7ex5.F22	v.129-a.R60	v.T7ex5.F22	v.129-b.R33
MSDITASRVESLDLQDLDLSELTVTSLRDTVALPENGASWGAAAAQASSSCAEP	LazAmin-Q15E	v.130	v.061	v.T7ex5.F22	v.061-b.R60	v.T7ex5.F22	v.130-b.R33
MSDITASRVESLDLQDLDLSELTVTSLRDTVALPENGASWGAAAAQASSSCAQE	LazAmin-P16E	v.131	v.061	v.T7ex5.F22	v.061-b.R60	v.T7ex5.F22	v.131-b.R33
MSDITASRVESLDLQDLDLSELTVTSLRDTVALPENGASAKAWAHQASSSCAQF	LazAmin 4npAAs	v.101	v.061	v.T7ex5.F22	v.101-a.R60	v.T7ex5.F22	v.101-c.R33
MSDITASRVESLDLQDLDLSELTVTSLRDTVALPENGASWGAAAAAAQASSSCAQPNNLNVG	LazAmin Cext.1	v.064	-	v.060-a.F60	v.060-a.R49	v.060-b.F60	v.062-b.R66	v.T7ex5.F50	v.064-c.R51
MSDITASRVESLDLQDLDLSELTVTSLRDTVALPENGASWGKAFNQASSSCAWPGELARP	LazAmin Cext.2	v.136	-	v.136-a.F60	v.136-a.R60	v.136-b.F58	v.136-b.R60	T7g10M.F46	v.132-b.R60
MSDITASRVESLDLQDLDLSELTVTSLRDTVALPENGASWGAAAAQASSSCAQPYPYDVPDYAGELARP	LazAmin Cext.3	v.139	v.136	T7g10M.F46	v.139-a.R66	T7g10M.F46	v.139-b.R36	T7g10M.F46	v.HA-GELARP.R63
MSDITASRVESLDLQDLDLSELTVTSLRDTVALPENGASWGLAGQQASSSCALGGELARP	LazAmin Cext.4	v.133	v.136	T7g10M.F46	v.133-a.R60	T7g10M.F46	v.133-b.R60
MSDITASRVESLDLQDLDLSELTVTSLRDTVALPENGASWFMDQVYALIYSSSCAQP	Laz A# 10r.1	v.443	v.142	T7g10M.F46	v.443-a.R69	T7g10M.F46	v.443-b.R30
MSDITASRVESLDLQDLDLSELTVTSLRDTVALPENGASWAQELYPHANFSSSCAQP	Laz A# 10r.2	v.444	v.142	T7g10M.F46	v.444-a.R69	T7g10M.F46	v.443-b.R30
MSDITASRVESLDLQDLDLSELTVTSLRDTVALPENGASWRIQLEFGDNGSSSCAQP	Laz A# 10r.3	v.445	v.142	T7g10M.F46	v.445-a.R69	T7g10M.F46	v.443-b.R30
MSDITASRVESLDLQDLDLSELTVTSLRDTVALPENGASWAYERIFHSLYSSSCAQP	Laz A# 10r.4	v.446	v.142	T7g10M.F46	v.446-a.R69	T7g10M.F46	v.443-b.R30
MSDITASRVESLDLQDLDLSELTVTSLRDTVALPENGASWLWKPTSATVFSSSCAQP	Laz A# 10r.5	v.447	v.142	T7g10M.F46	v.447-a.R69	T7g10M.F46	v.443-b.R30
MSDITASRVESLDLQDLDLSELTVTSLRDTVALPENGASWYGDQPRQKAMSSSCAQP	Laz A# 10r.6	v.448	v.142	T7g10M.F46	v.448-a.R69	T7g10M.F46	v.443-b.R30
MSDITASRVESLDLQDLDLSELTVTSLRDTVALPENGASWMGVHVIPYTQSSSCAQP	Laz A# 10r.7	v.449	v.142	T7g10M.F46	v.449-a.R69	T7g10M.F46	v.443-b.R30
MSDITASRVESLDLQDLDLSELTVTSLRDTVALPENGASWRIKDQQLGYVSSSCAQP	Laz A# 10r.8	v.450	v.142	T7g10M.F46	v.450-a.R69	T7g10M.F46	v.443-b.R30
MSDITASRVESLDLQDLDLSELTVTSLRDTVALPENGASWQAMFKTNRLASSSCAQP	Laz A# 10r.9	v.451	v.142	T7g10M.F46	v.451-a.R69	T7g10M.F46	v.443-b.R30
MSDITASRVESLDLQDLDLSELTVTSLRDTVALPENGASWAPGGPEPFAMSSSCAQP	Laz A# 10r.10	v.452	v.142	T7g10M.F46	v.452-a.R69	T7g10M.F46	v.443-b.R30
MSDITASRVESLDLQDLDLSELTVTSLRDTVALPENGASWAQELYPHANFSSSCAQPYPYDVPDYAGELARP	Laz A#b	v.453	v.444	T7g10M.F46	v.453-a.R36	T7g10M.F46	v.HA-GELARP.R63

### Sheet: Table S3. cDNA primers
LazA and analogs, cDNA assembly primers
Primer name	5'-3' sequence
v.136-a.F60	acggcttctcgagtggaaagtctggatctccaggacctcgacctgagcgaactgacggtt
v.136-a.R60	cgccccattttccggcaaggctaccgtatcgcgtaaagaggtaaccgtcagttcgctcag
v.136-b.F58	gggttaactttaagaaggagatatacatatgagtgatattacggcttctcgagtggaa
v.151-a.R60	cgcgcaagaactgctcgcttggcaggagcagctcccccatgacgccccattttccggcaa
T7g10M.F46	taatacgactcactatagggttaactttaagaaggagatatacata
v.060-c.R33	cgaagcttaaggctgcgcgcaagaactgctcgc
v.142-a.R60	cgcgcaagaactgctcgcttgggccgctgccgccccccatgacgccccattttccggcaa
v.060-a.F60	cgtggaatctctggatcttcaggacctggacttgagtgaacttaccgttacctccctgcg
v.060-a.R49	cgccccgttttctggcagcgccacagtatcgcgcagggaggtaacggta
v.060-b.F60	ctttaacaaggagaaaaacatgtctgacattacagcctcacgcgtggaatctctggatct
v.061-b.R60	cgcgcaagaactgctcgcttgggccgctgccgccccccatgacgccccgttttctggcag
v.T7ex5.F50	ggcgtaatacgactcactatagggttaactttaacaaggagaaaaacatg
v.373-a.R60	cgcgcaagaactgctcgcttggcaggagcagctcccccacgccgccccattttccggcaa
v.374-a.R60	cgcgcaagaactgctcgcttggcaggagcagctccccgctgacgccccattttccggcaa
v.375-a.R60	cgcgcaagaactgctcgcttggcaggagcagctcgcccatgacgccccattttccggcaa
v.376-a.R60	cgcgcaagaactgctcgcttggcaggagcacgccccccatgacgccccattttccggcaa
v.377-a.R60	cgcgcaagaactgctcgcttggcaggacgcgctcccccatgacgccccattttccggcaa
v.378-a.R60	cgcgcaagaactgctcgcttggcacgcgcagctcccccatgacgccccattttccggcaa
v.379-a.R60	cgcgcaagaactgctcgcttgcgcggagcagctcccccatgacgccccattttccggcaa
v.380-a.R60	cgcgcaagaactgctcgccgcgcaggagcagctcccccatgacgccccattttccggcaa
v.381-a.R48	cgaagcttaaggctgcgcgcaagaactcgccgcttggcaggagcagct
v.382-a.R48	cgaagcttaaggctgcgcgcaagacgcgctcgcttggcaggagcagct
v.383-a.R48	cgaagcttaaggctgcgcgcacgcactgctcgcttggcaggagcagct
v.384-a.R48	cgaagcttaaggctgcgccgcagaactgctcgcttggcaggagcagct
v.385-a.R48	cgaagcttaaggcgccgcgcaagaactgctcgcttggcaggagcagct
v.386-a.R48	cgaagcttacgcctgcgcgcaagaactgctcgcttggcaggagcagct
v.366-a.R66	cgaagcttaaggctgcgcgcaagaactgctcgcttgcgctgccgccccccatgacgccccattttc
v.367-a.R63	cgaagcttaaggctgcgcgcaagaactgctcgcttgtgccgccccccatgacgccccattttc
v.368-a.R60	cgaagcttaaggctgcgcgcaagaactgctcgcttgcgccccccatgacgccccattttc
v.369-a.R57	cgaagcttaaggctgcgcgcaagaactgctcgcttgcccccatgacgccccattttc
v.370-a.R54	cgaagcttaaggctgcgcgcaagaactgctcgccccccatgacgccccattttc
v.371-a.R51	cgaagcttaaggctgcgcgcaagaactgctcgcccatgacgccccattttc
v.372-a.R48	cgaagcttaaggctgcgcgcaagaactgctccatgacgccccattttc
v.391-a.R66	cgaagcttaaggctgcgcgcaagaactgctcgcttgcgcatttgcgttcgccccccatgacgcccc
v.390-a.R69	cgaagcttaaggctgcgcgcaagaactgctcgcttggttcgcatttgcgttcgccccccatgacgcccc
v.157-a.R57	cgcgcaagaactgctcgcttgggcgttcgcatttgcgttcgccccccatgacgcccc
v.158-a.R60	cgcgcaagaactgctcgcttgattggcgttcgcatttgcgttcgccccccatgacgcccc
v.159-a.R63	cgcgcaagaactgctcgcttgggcattggcgttcgcatttgcgttcgccccccatgacgcccc
v.160-a.R66	cgcgcaagaactgctcgcttggttggcattggcgttcgcatttgcgttcgccccccatgacgcccc
v.161-a.R69	cgcgcaagaactgctcgcttgagcgttggcattggcgttcgcatttgcgttcgccccccatgacgcccc
v.365-a.R69	actgctcgcttggtttgcattagcgttggcattggcgttcgcatttgcgttcgccccccatgacgcccc
v.365-b.R42	cgaagcttaaggctgcgcgcaagaactgctcgcttggtttgc
v.401-a.R39	cgaagcttaaggctgcgcggcagaactgctcgcttgggc
v.402-a.R36	cgaagcttaaggctgcgcagaactgctcgcttgggc
v.415-a.R69	cgaagcttaaggctgcgcgcaagaactgctcgcttgggccgctgccgcccccattgacgccccattttc
v.416-a.R69	cgaagcttaaggctgcgcgcaagaactgctcgcttgggccgctgccgccatccatgacgccccattttc
v.417-a.R66	cgaagcttaaggctgcgcgcaagaactgctcgcttgggccgctgccatcccccatgacgccccatt
v.418-a.R63	cgaagcttaaggctgcgcgcaagaactgctcgcttgggccgccatcgccccccatgacgcccc
v.419-a.R60	cgaagcttaaggctgcgcgcaagaactgctcgcttgggccattgccgccccccatgacgc
v.420-a.R57	cgaagcttaaggctgcgcgcaagaactgctcgcttgcatcgctgccgccccccatga
v.421-a.R54	cgaagcttaaggctgcgcgcaagaactgctcgccatggccgctgccgcccccca
v.422-a.R51	cgaagcttaaggctgcgcgcaagaactgctcatttgggccgctgccgcccc
v.423-a.R39	cgaagcttaaggctgcgccatagaactgctcgcttgggc
v.424-a.R36	cgaagcttaaggctgcatgcaagaactgctcgcttg
v.425-a.R33	cgaagcttaaggcatcgcgcaagaactgctcgc
v.426-a.R30	cgaagcttacatctgcgcgcaagaactgct
v.405-a.R69	cgaagcttacaccatcgcgcaagaactgctacctcgttggtaaacgtttgcccatgacgccccattttc
v.406-a.R69	cgaagcttacagatacgcgcaagaactgctcatcactccctctcgtatctgccatgacgccccattttc
v.110-a.R60	cgcgcaagaactgctcgcttgggccgctgccgccccctttgacgccccgttttctggcag
v.111-a.R60	cgcgcaagaactgctcgcttgggccgctgccgccttccatgacgccccgttttctggcag
v.112-a.R60	cgcgcaagaactgctcgcttgggccgctgccttcccccatgacgccccgttttctggcag
v.113-a.R60	cgcgcaagaactgctcgcttgggccgccttcgccccccatgacgccccgttttctggcag
v.114-a.R60	cgcgcaagaactgctcgcttgggcctttgccgccccccatgacgccccgttttctggcag
v.115-a.R60	cgcgcaagaactgctcgcttgcttcgctgccgccccccatgacgccccgttttctggcag
v.116-a.R60	cgcgcaagaactgctcgccttggccgctgccgccccccatgacgccccgttttctggcag
v.117-a.R60	cgcgcaagaactgctcttttgggccgctgccgccccccatgacgccccgttttctggcag
v.118-a.R60	cttgcaagaactgctcgcttgggccgctgccgccccccatgacgccccgttttctggcag
v.117-b.R33	cgaagcttaaggctgcgcgcaagaactgctctt
v.118-b.R33	cgaagcttaaggctgcttgcaagaactgctcgc
v.119-b.R33	cgaagcttaaggcttcgcgcaagaactgctcgc
v.120-b.R33	cgaagcttacttctgcgcgcaagaactgctcgc
v.121-a.R60	cgcgcaagaactgctcgcttgggccgctgccgccccctctgacgccccgttttctggcag
v.122-a.R60	cgcgcaagaactgctcgcttgggccgctgccgcctcccatgacgccccgttttctggcag
v.123-a.R60	cgcgcaagaactgctcgcttgggccgctgcctccccccatgacgccccgttttctggcag
v.124-a.R60	cgcgcaagaactgctcgcttgggccgcctccgccccccatgacgccccgttttctggcag
v.125-a.R60	cgcgcaagaactgctcgcttgggcctctgccgccccccatgacgccccgttttctggcag
v.126-a.R60	cgcgcaagaactgctcgcttgctccgctgccgccccccatgacgccccgttttctggcag
v.127-a.R60	cgcgcaagaactgctcgcctcggccgctgccgccccccatgacgccccgttttctggcag
v.128-a.R60	cgcgcaagaactgctctcttgggccgctgccgccccccatgacgccccgttttctggcag
v.129-a.R60	ctcgcaagaactgctcgcttgggccgctgccgccccccatgacgccccgttttctggcag
v.128-b.R33	cgaagcttaaggctgcgcgcaagaactgctctc
v.129-b.R33	cgaagcttaaggctgctcgcaagaactgctcgc
v.130-b.R33	cgaagcttaaggctccgcgcaagaactgctcgc
v.131-b.R33	cgaagcttactcctgcgcgcaagaactgctcgc
v.101-a.R60	cgcgcaagaactagacgcctgatgggcccatgccttcgctgacgccccgttttctggcag
v.101-c.R33	cgaagcttaaaactgcgcgcaagaactagacgc
v.062-b.R66	cgcgcaagaactgctcgcttgggccgctgccgctgccgccccccatgacgccccgttttctggcag
v.064-c.R51	cgaagcttaacccacatttaaattattaggctgcgcgcaagaactgctcgc
v.136-b.R60	agcgcaagaactgctcgcttggttgaatgcttttccccatgacgccccattttccggcaa
v.132-b.R60	tttccgccccccgtcctagggtctagctaattccccgggccaagcgcaagaactgctcgc
v.139-a.R66	gggttgagcgcaagaactgctcgcttgagctgctgcagctccccatgacgccccattttccggcaa
v.139-b.R36	gggcacgtcgtatgggtagggttgagcgcaagaact
v.133-a.R60	agcgcaagaactgctcgcttgctgtcctgccagtccccatgacgccccgttttctggcag
v.133-b.R60	tttccgccccccgtcctagggtctagctaattccccgccaagagcgcaagaactgctcgc
v.HA-GELARP.R63	tttccgccccccgtcctagggtctagctaattcccctgcatagtcgggcacgtcgtatgggta
v.443-a.R69	aggctgcgcgcaagaactgctgtagatcagagcatatacttgatccatgaaccatgacgccccattttc
v.444-a.R69	aggctgcgcgcaagaactgctgaaattcgcgtgtggataaagttcctgggcccatgacgccccattttc
v.445-a.R69	aggctgcgcgcaagaactgcttccgttatcaccgaattccaattgaatccgccatgacgccccattttc
v.446-a.R69	aggctgcgcgcaagaactgctgtataaggagtggaaaatcctttcgtacgcccatgacgccccattttc
v.447-a.R69	aggctgcgcgcaagaactgctgaacacagtagcactcgtaggcttccagagccatgacgccccattttc
v.448-a.R69	aggctgcgcgcaagaactgctcatagctttttggcggggttgatcaccgtaccatgacgccccattttc
v.449-a.R69	aggctgcgcgcaagaactgctctgtgtatatggtatgacgtggacacccatccatgacgccccattttc
v.450-a.R69	aggctgcgcgcaagaactgctaacgtatcctagctgttggtcctttatacgccatgacgccccattttc
v.451-a.R69	aggctgcgcgcaagaactgctagccagtcgattcgtcttaaacatggcttgccatgacgccccattttc
v.452-a.R69	aggctgcgcgcaagaactgctcatagcaaacggctcaggcccaccgggcgcccatgacgccccattttc
v.453-a.R36	gggcacgtcgtatgggtaaggctgcgcgcaagaact
v.443-b.R30	cgaagcttaaggctgcgcgcaagaactgct
T7ex5.F22	ggcgtaatacgactcactatag

### Sheet: Table S4. tRNA, fX assembly
Construct	RNA sequence	Primer extension		1st PCR		2nd PCR
		Forward	Reverse	Forward	Reverse	Forward	Reverse
tRNA, Glu(CUC) S. lactacystinaeus	GCCCCCGUUGUGUAGCGGCCUAGCACGCUGCCCUCUCACGGCAGUAGCGCCGGUUCGAAUCCGGUCGGGGGUACCA	S.lac.tRNA.Glu.CUC-a.F49	S.lac.tRNA.Glu.CUC-a.R43	T7ex5.F22	S.lac.tRNA.Glu.CUC-b.R38	T7ex5.F22	S.lac.tRNA.Glu.CUC-c.R20
tRNA, Glu(UUC) S. lactacystinaeus	GCCCUCAUCGUCUAGUGGCCCAGGACGCCGCCCUUUCAAGGCGGUAGCACGGGUUCGAAUCCCGUUGGGGGCACCA	-	-	S.lac.tRNA.Glu.CUC-a.F65	S.lac.tRNA.Glu.CUC-a.R47
tRNA, fMet(CAU)	CGCGGGGUGGAGCAGCCUGGUAGCUCGUCGGGCUCAUAACCCGAAGAUCGUCGGUUCAAAUCCGGCCCCCGCAACCA	Ini1-1G-5'.F49	Ini cat.R44	T7ex5.F22	Ini-3'.R38	T7ex5.F22	Ini-3'.R20
tRNA, GluE2(CAU)	GUCCCCUUCGUCUAGAGGCCCAGGACACCGCCCUCAUAAGGCGGUAACAGGGGUUCGAAUCCCCUAGGGGACGCCA	EnGlu5'.F49	EnGlu.CAU.R44	T7ex5.F22	EnGlu-3'.R37	T7ex5.F22	EnGlu-3'.R20
tRNA, GluE2(AAA)	GUCCCCUUCGUCUAGAGGCCCAGGACACCGCCCUAAAAAGGCGGUAACAGGGGUUCGAAUCCCCUAGGGGACGCCA	EnGlu5'.F49	EnGlu.AAA.R44	T7ex5.F22	EnGlu-3'.R37	T7ex5.F22	EnGlu-3'.R20
tRNA, GluE2(GUG)	GUCCCCUUCGUCUAGAGGCCCAGGACACCGCCUUGUGAAGGCGGUAACAGGGGUUCGAAUCCCCUAGGGGACGCCA	EnGlu5'.F49	EnGlu.GUG.R44	T7ex5.F22	EnGlu-3'.R37	T7ex5.F22	EnGlu-3'.R20
tRNA, GluE2(CUU)	GUCCCCUUCGUCUAGAGGCCCAGGACACCGCCCUCUUAAGGCGGUAACAGGGGUUCGAAUCCCCUAGGGGACGCCA	EnGlu5'.F49	EnGlu.CUU.R44	T7ex5.F22	EnGlu-3'.R37	T7ex5.F22	EnGlu-3'.R20
tRNA, AsnE2(CCA)	GGCUCUGUAGUUCAGUCGGUAGAACGGCGGACCUCCAAACCGUAUGUCACUGGUUCGAGUCCAGUCAGAGCCGCCA	EnAsn5'.F49	EnAsn.CCA.R43	T7ex5.F22	EnAsn-3'.R38	T7ex5.F22	EnAsn-3'.R20
eFx	GGAUCGAAAGAUUUCCGCGGCCCCGAAAGGGGAUUAGCGUUAGGU	Fx-5'.F36	eFx.R45	T7ex5.F22	eFx.R18
dFx	GGAUCGAAAGAUUUCCGCAUCCCCGAAAGGGUACAUGGCGUUAGGU	Fx-5'.F36	dFx.R46	T7ex5.F22	dFx.R19

### Sheet: Table S5. tRNA, fX primers
tRNA and flexizyme primers
Primer name	5'-3' sequence
S.lac.tRNA.Glu.CUC-a.F49	GTAATACGACTCACTATAGCCCCCGTTGTGTAGCGGCCTAGCACGCTGC
S.lac.tRNA.Glu.CUC-a.R43	GAACCGGCGCTACTGCCGTGAGAGGGCAGCGTGCTAGGCCGCT
T7ex5.F22	GGCGTAATACGACTCACTATAG
S.lac.tRNA.Glu.CUC-b.R38	TGGTACCCCCGACCGGATTCGAACCGGCGCTACTGCCG
S.lac.tRNA.Glu.CUC-c.R20	TGGTACCCCCGACCGGATTC
S.lac.tRNA.Glu.CUC-a.F65	GTAATACGACTCACTATAGCCCTCATCGTCTAGTGGCCCAGGACGCCGCCCTTTCAAGGCGGTAG
S.lac.tRNA.Glu.CUC-a.R47	TGGTGCCCCCAACGGGATTCGAACCCGTGCTACCGCCTTGAAAGGGC
Ini1-1G-5'.F49	GTAATACGACTCACTATACGCGGGGTGGAGCAGCCTGGTAGCTCGTCGG
Ini cat.R44	GAACCGACGATCTTCGGGTTATGAGCCCGACGAGCTACCAGGCT
Ini-3'.R38	TGGTTGCGGGGGCCGGATTTGAACCGACGATCTTCGGG
Ini-3'.R20	TGmGTTGCGGGGGCCGGATTT
EnGlu5'.F49	GTAATACGACTCACTATAGTCCCCTTCGTCTAGAGGCCCAGGACACCGC
EnAsn5'.F49	GTAATACGACTCACTATAGGCTCTGTAGTTCAGTCGGTAGAACGGCGGA
EnGlu.CAU.R44	CGAACCCCTGTTACCGCCTTATGAGGGCGGTGTCCTGGGCCTCT
EnGlu.AAA.R44	CGAACCCCTGTTACCGCCTTTTTAGGGCGGTGTCCTGGGCCTCT
EnGlu.GUG.R44	CGAACCCCTGTTACCGCCTTCACAGGGCGGTGTCCTGGGCCTCT
EnGlu.CUU.R44	CGAACCCCTGTTACCGCCTTAAGAGGGCGGTGTCCTGGGCCTCT
EnAsn.CCA.R43	GAACCAGTGACATACGGATTTGGAGTCCGCCGTTCTACCGACT
EnGlu-3'.R37	TGGTACCCCCGACCGGATTCGAACCGGCGCTACTGCC
EnAsn-3'.R38	TGGCGGCTCTGACTGGACTCGAACCAGTGACATACGGA
EnGlu-3'.R20	TGmGCGTCCCCTAGGGGATTC
EnAsn-3'.R20	TGmGCGGCTCTGACTGGACTC
Fx-5'.F36	GTAATACGACTCACTATAGGATCGAAAGATTTCCGC
eFx.R45	ACCTAACGCTAATCCCCTTTCGGGGCCGCGGAAATCTTTCGATCC
dFx.R46	ACCTAACGCCATGTACCCTTTCGGGGATGCGGAAATCTTTCGATCC
eFx.R18	ACCTAACGCTAATCCCCT
dFx.R19	ACCTAACGCCATGTACCCT
Note: Gm stands for 2'-O-methylguanosine

### Sheet: Table S6. Aminoacylation
Amino acid	Ester	Flexizyme	Reaction time, h	pH
N-biotin-Phe	CME	eFx	2	7.5
Me-Ala	DBE	dFx	2	7.5
Me-Gly	DBE	dFx	2	7.5
D-Ala	DBE	dFx	2	7.5
D-Ser	DBE	dFx	2	7.5
cLeu	DBE	dFx	2	7.5
OHAla	DBE	dFx	3	8
Trp(5-OH)	CME	eFx	2	7.5
Phe(F5)	CME	eFx	2	7.5
β-Met	DBE	dFx	22	7.5
β-hLeu	DBE	dFx	22	7.5

### Sheet: Table S7. Mass list
LazA variant	Translation product (as a Cys-IAA adduct)		Thiopeptide		LP-NH2
	calculated monoisotopic mass, Da	observed monoisotopic mass, Da	calculated monoisotopic mass, Da	observed monoisotopic mass, Da	calculated monoisotopic mass, Da	observed monoisotopic mass, Da
Laz Awt	5842.65	5842.65	1400.39	1400.39	4101.04	4101.04
Laz Amin	5632.68	5632.66	1362.52	1362.53	4101.04	4101.03
Laz A S1A	5826.66	5826.67	1400.39	N.D.	4101.04	4101.03
Laz A W2A	5727.61	5727.64	1285.34	1285.35	4101.04	4101.03
Laz A G3A	5856.67	5856.68	1414.4	1414.41	4101.04	4101.03
Laz A S4A	5826.66	5826.66	1384.39	1384.4	4101.04	4101.03
Laz A C5A	5753.66	5753.64	1406.45	1390.46	4101.04	4101.03
				1406.46
				1408.47
				1426.48
Laz A S6A	5826.66	5826.62	1402.4	1402.41	4101.04	4101.03
				1404.42
Laz A C7A	5753.66	5753.68	1388.44	1388.45	4101.04	4101.03
Laz A Q8A	5785.63	5785.66	1343.37	1343.37	4101.04	4101.03
Laz A S10A	5826.66	5826.68	1460.47	N.D.	4101.04	4101.03
Laz A S11A	5826.66	5826.65	1460.47	N.D.	4101.04	4101.01
Laz A S12A	5826.66	5826.66	1460.47	N.D.	4101.04	4101.02
Laz A C13A	5753.66	5753.63	1388.44	1388.45	4101.04	4101.03
Laz A Q15A	5785.63	5785.64	1343.37	1343.38	4101.04	4101.03
Laz A P16A	5816.64	5816.68	1374.37	1374.38	4101.04	4101.03
Laz Amin contr.1	5561.64	5561.68	1291.48	1291.49	4101.04	4101.03
Laz Amin contr.2	5490.6	5490.63	1220.44	1220.45	4101.04	4101.03
Laz Amin contr.3	5419.57	5419.54	1149.4	1149.41	4101.04	4101.03
Laz Amin contr.4	5348.53	5348.51	1078.37	1078.37	4101.04	4101.03
Laz Amin contr.5	5220.47	5220.46	950.309	950.314	4101.04	4101.03
Laz Amin contr.6	5163.45	5163.45	893.287	893.295	4101.04	4101.03
Laz Amin contr.7	5092.41	5092.43	822.25	N.D.	4101.04	4101.02
Laz Amin insert1	5789.73	5789.72	1519.57	1519.57	4101.04	4101.03
Laz Amin insert2	5903.77	5903.73	1633.61	1633.61	4101.04	4101.03
Laz Amin insert3	5974.81	5974.82	1704.64	1704.65	4101.04	4101.03
Laz Amin insert4	6088.85	6088.85	1818.69	1818.69	4101.04	4101.03
Laz Amin insert5	6159.89	6159.87	1889.72	1889.73	4101.04	4101.12
Laz Amin insert6	6273.93	6273.93	2003.77	2003.77	4101.04	4101.03
Laz Amin insert7	6344.97	6344.97	2074.8	2074.81	4101.04	4101.03
Laz Amin insert10	6644.09	6644.07	2373.93	2373.93	4101.04	4101.03
Laz Amin C13A	5543.68	5543.64	1350.57	1350.58	4101.04	4101.03
bioF-LazAmin-W2MeA	5745.76	5745.76	1261.49	1261.49	4315.15	4315.14
bioF-LazAmin-G3MeA	5874.82	5874.82	1390.55	1390.55	4315.15	4315.15
bioF-LazAmin-A4MeA	5860.8	5860.83	1376.53	1376.54	4315.15	4315.15
bioF-LazAmin-A5MeA	5860.8	5860.8	1376.53	1376.54	4315.15	4315.14
bioF-LazAmin-A6MeA	5860.8	5860.8	1376.53	1376.54	4315.15	4315.15
bioF-LazAmin-A7MeA	5860.8	5860.8	1376.53	1376.54	4315.15	4315.15
bioF-LazAmin-Q8MeA	5803.78	5803.78	1319.51	1319.52	4315.15	4315.15
bioF-LazAmin-A9MeA	5860.8	5860.8	1376.53	1376.54	4315.15	4315.15
bioF-LazAmin-C13MeA	5771.81	5771.81	1364.59	N.D.	4315.15	4315.14
bioF-LazAmin-A14MeA	5860.8	5860.81	1376.53	N.D.	4315.15	4315.14
bioF-LazAmin-Q15MeA	5803.78	5803.77	1319.51	1319.52	4315.15	4315.14
bioF-LazAmin-P16MeA	5834.79	5834.78	1350.52	1350.52	4315.15	4315.15
bioF-LazAmin-W2MeG	5731.75	5731.75	1247.47	1247.48	4315.15	4315.14
bioF-LazAmin-G3MeG	5860.8	5860.81	1376.53	1376.54	4315.15	4315.14
bioF-LazAmin-A4MeG	5846.79	5846.79	1362.52	1362.52	4315.15	4315.15
bioF-LazAmin-A5MeG	5846.79	5846.79	1362.52	1362.52	4315.15	4315.14
bioF-LazAmin-A6MeG	5846.79	5846.79	1362.52	1362.53	4315.15	4315.15
bioF-LazAmin-A7MeG	5846.79	5846.79	1362.52	1362.52	4315.15	4315.15
bioF-LazAmin-Q8MeG	5789.77	5789.76	1305.49	1305.5	4315.15	4315.14
bioF-LazAmin-A9MeG	5846.79	5846.79	1362.52	1362.52	4315.15	4315.14
bioF-LazAmin-C13MeG	5757.8	5757.79	1350.57	N.D.	4315.15	4315.14
bioF-LazAmin-A14MeG	5846.79	5846.79	1362.52	N.D.	4315.15	4315.15
bioF-LazAmin-Q15MeG	5789.77	5789.78	1305.49	1305.5	4315.15	4315.15
bioF-LazAmin-P16MeG	5820.77	5820.77	1336.5	1336.51	4315.15	4315.14
bioF-LazAmin-A5OHAla	5847.77	5847.76	1363.5	1363.51	4315.15	4315.14
bioF-LazAmin-A5DAla	5846.79	5846.8	1362.52	1362.52	4315.15	4315.15
bioF-LazAmin-A5DSer	5862.78	5862.8	1378.51	1378.52	4315.15	4315.15
bioF-LazAmin-A5cLeu	5886.82	5886.82	1402.55	1402.55	4315.15	4315.14
bioF-LazAmin-A5f5Phe	6012.77	6012.78	1528.5	1528.51	4315.15	4315.14
bioF-LazAmin-A55-OHTrp	5977.82	5977.82	1493.55	1493.56	4315.15	4315.15
bioF-LazAmin-A5βMet	5906.79	5906.79	1422.52	1422.52	4315.15	4315.15
bioF-LazAmin-A5βhLeu	5902.85	5902.84	1418.58	1418.58	4315.15	4315.15
LazAmin-W2K	5574.69	5574.67	1304.53	1304.54	4101.04	4101.03
LazAmin-G3K	5703.75	5703.73	1433.59	1433.6	4101.04	4101.02
LazAmin-A4K	5689.73	5689.7	1419.57	1419.58	4101.04	4101.05
LazAmin-A5K	5689.73	5689.77	1419.57	1419.58	4101.04	4101.04
LazAmin-A6K	5689.73	5689.71	1419.57	1419.59	4101.04	4101.06
LazAmin-A7K	5689.73	5689.76	1419.57	1419.58	4101.04	4101.05
LazAmin-Q8K	5632.71	5632.74	1362.55	1362.53	4101.04	4101.05
LazAmin-A9K	5689.73	5689.74	1419.57	1419.6	4101.04	4101.06
LazAmin-A14K	5689.73	5689.76	1419.57	1419.58	4101.04	4101.07
LazAmin-Q15K	5632.71	5632.72	1362.55	1362.58	4101.04	4101.06
LazAmin-P16K	5663.72	5663.76	1393.56	1393.57	4101.04	4101.08
LazAmin-W2E	5575.64	5575.67	1305.48	1305.5	4101.04	4101.04
LazAmin-G3E	5704.7	5704.72	1434.54	1434.55	4101.04	4101.03
LazAmin-A4E	5690.68	5690.67	1420.52	1420.53	4101.04	4101.05
LazAmin-A5E	5690.68	5690.72	1420.52	1420.54	4101.04	4101.03
LazAmin-A6E	5690.68	5690.72	1420.52	1420.53	4101.04	4101.03
LazAmin-A7E	5690.68	5690.71	1420.52	1420.54	4101.04	4101.07
LazAmin-Q8E	5633.66	5633.64	1363.5	1363.52	4101.04	4101.06
LazAmin-A9E	5690.68	5690.67	1420.52	1420.55	4101.04	4101.03
LazAmin-A14E	5690.68	5690.68	1420.52	N.D.	4101.04	4101.05
LazAmin-Q15E	5633.66	5633.68	1363.5	1363.52	4101.04	4101.05
LazAmin-P16E	5664.67	5664.65	1394.51	1394.53	4101.04	4101.05
LazAmin 4npAAs	5725.66	5725.65	1455.5	1455.51	4101.04	4101.03
LazAmin Cext.1	6386.05	6386.05	2115.89	2115.9	4101.04	4101.04
LazAmin Cext.2	6490.13	6490.16	2219.97	2219.98	4101.04	4101.04
LazAmin Cext.3	7339.47	7339.46	3069.31	3069.33	4101.04	4101.05
LazAmin Cext.4	6286.06	6286.07	2015.9	2015.91	4101.04	4101.04
Laz A# 10r.1	6336.01	6336.015‬	2065.84	2065.86	4101.04	4101.042‬
Laz A# 10r.2	6262.96	6262.965‬	1992.8	1992.81	4101.04	4101.05
Laz A# 10r.3	6221.96	6221.975‬	1951.8	1951.82	4101.04	4101.05
Laz A# 10r.4	6372.05	6372.055‬	2101.89	2101.89	4101.04	4101.04‬0
Laz A# 10r.5	6223.02	6223.02	1952.86	1952.88	4101.04	4101.04
			1934.86	1934.86
			1916.84	1916.85
			1898.83	1898.84
Laz A# 10r.6	6266.97	6268‬.996	1996.81	1996.803‬	4101.04	4101.05
Laz A# 10r.7	6217.98	6217.985‬	1929.8	1929.81	4101.04	4101.04
Laz A# 10r.8	6293.07	6293.07‬0	2022.91	2022.92	4101.04	4101.05
Laz A# 10r.9	6253.02	6253.03	1982.86	1982.865‬	4101.04	4101.05
Laz A# 10r.10	6046.84	6046.84	1776.68	1776.68‬0	4101.04	4101.046‬
Laz A#b	7969.75	7974.77	3699.59	3699.59	4101.04	4101.046‬

### Sheet: Table S8. Thiopeptide list
LazA variant	Precursor peptide sequence	Notes	Thiopeptide sequence
																						PTM Legend
Laz Awt	MSDITASRVESLDLQDLDLSELTVTSLRDTVALPENGASWGSCSCQASSSCAQP		S	W	G	S	C	S	C	Q	A	S	S	S	C	A	Q	P
Laz Amin	MSDITASRVESLDLQDLDLSELTVTSLRDTVALPENGASWGAAAAQASSSCAQP		S	W	G	A	A	A	A	Q	A	S	S	S	C	A	Q	P								azole
Laz A S1A	MSDITASRVESLDLQDLDLSELTVTSLRDTVALPENGAAWGSCSCQASSSCAQP		Not detected																							azoline
Laz A W2A	MSDITASRVESLDLQDLDLSELTVTSLRDTVALPENGASAGSCSCQASSSCAQP	poor maturation efficiency	S	A	G	S	C	S	C	Q	A	S	S	S	C	A	Q	P								Dha
Laz A G3A	MSDITASRVESLDLQDLDLSELTVTSLRDTVALPENGASWASCSCQASSSCAQP	poor maturation efficiency	S	W	A	S	C	S	C	Q	A	S	S	S	C	A	Q	P								pyridine
Laz A S4A	MSDITASRVESLDLQDLDLSELTVTSLRDTVALPENGASWGACSCQASSSCAQP		S	W	G	A	C	S	C	Q	A	S	S	S	C	A	Q	P								unannotated dehydration
Laz A C5A	MSDITASRVESLDLQDLDLSELTVTSLRDTVALPENGASWGSASCQASSSCAQP	see also Fig. S12	S	W	G	S	A	S	C	Q	A	S	S	S	C	A	Q	P
			S	W	G	S	A	S	C	Q	A	S	S	S	C	A	Q	P
			S	W	G	S	A	S	C	Q	A	S	S	S	C	A	Q	P
			S	W	G	S	A	S	C	Q	A	S	S	S	C	A	Q	P
			S	W	G	S	A	S	C	Q	A	S	S	S	C	A	Q	P
Laz A S6A	MSDITASRVESLDLQDLDLSELTVTSLRDTVALPENGASWGSCACQASSSCAQP	see also Fig. S13	S	W	G	S	C	A	C	Q	A	S	S	S	C	A	Q	P
			S	W	G	S	C	A	C	Q	A	S	S	S	C	A	Q	P
Laz A C7A	MSDITASRVESLDLQDLDLSELTVTSLRDTVALPENGASWGSCSAQASSSCAQP		S	W	G	S	C	S	A	Q	A	S	S	S	C	A	Q	P
Laz A Q8A	MSDITASRVESLDLQDLDLSELTVTSLRDTVALPENGASWGSCSCAASSSCAQP		S	W	G	S	C	S	C	A	A	S	S	S	C	A	Q	P
Laz A S10A	MSDITASRVESLDLQDLDLSELTVTSLRDTVALPENGASWGSCSCQAASSCAQP		Not detected
Laz A S11A	MSDITASRVESLDLQDLDLSELTVTSLRDTVALPENGASWGSCSCQASASCAQP		Not detected
Laz A S12A	MSDITASRVESLDLQDLDLSELTVTSLRDTVALPENGASWGSCSCQASSACAQP		Not detected
Laz A C13A	MSDITASRVESLDLQDLDLSELTVTSLRDTVALPENGASWGSCSCQASSSAAQP		S	W	G	S	C	S	C	A	A	S	S	S	A	A	Q	P
Laz A Q15A	MSDITASRVESLDLQDLDLSELTVTSLRDTVALPENGASWGSCSCQASSSCAAP		S	W	G	S	C	S	C	Q	A	S	S	S	C	A	A	P
Laz A P16A	MSDITASRVESLDLQDLDLSELTVTSLRDTVALPENGASWGSCSCQASSSCAQA		S	W	G	S	C	S	C	Q	A	S	S	S	C	A	Q	A
Laz Amin contr.1	MSDITASRVESLDLQDLDLSELTVTSLRDTVALPENGASWGAAAQASSSCAQP		S	W	G	A	A	A	Q	A	S	S	S	C	A	Q	P
Laz Amin contr.2	MSDITASRVESLDLQDLDLSELTVTSLRDTVALPENGASWGAAQASSSCAQP		S	W	G	A	A	Q	A	S	S	S	C	A	Q	P
Laz Amin contr.3	MSDITASRVESLDLQDLDLSELTVTSLRDTVALPENGASWGAQASSSCAQP		S	W	G	A	Q	A	S	S	S	C	A	Q	P
Laz Amin contr.4	MSDITASRVESLDLQDLDLSELTVTSLRDTVALPENGASWGQASSSCAQP	poor maturation efficiency	S	W	G	Q	A	S	S	S	C	A	Q	P
Laz Amin contr.5	MSDITASRVESLDLQDLDLSELTVTSLRDTVALPENGASWGASSSCAQP	poor maturation efficiency	S	W	G	A	S	S	S	C	A	Q	P
Laz Amin contr.6	MSDITASRVESLDLQDLDLSELTVTSLRDTVALPENGASWASSSCAQP	poor maturation efficiency	S	W	A	S	S	S	C	A	Q	P
Laz Amin contr.7	MSDITASRVESLDLQDLDLSELTVTSLRDTVALPENGASWSSSCAQP		Not detected
Laz Amin insert1	MSDITASRVESLDLQDLDLSELTVTSLRDTVALPENGASWGANANAQASSSCAQP		S	W	G	A	N	A	N	A	Q	A	S	S	S	C	A	Q	P
Laz Amin insert2	MSDITASRVESLDLQDLDLSELTVTSLRDTVALPENGASWGANANANQASSSCAQP		S	W	G	A	N	A	N	A	N	Q	A	S	S	S	C	A	Q	P
Laz Amin insert3	MSDITASRVESLDLQDLDLSELTVTSLRDTVALPENGASWGANANANAQASSSCAQP		S	W	G	A	N	A	N	A	N	A	Q	A	S	S	S	C	A	Q	P
Laz Amin insert4	MSDITASRVESLDLQDLDLSELTVTSLRDTVALPENGASWGANANANANQASSSCAQP		S	W	G	A	N	A	N	A	N	A	N	Q	A	S	S	S	C	A	Q	P
Laz Amin insert5	MSDITASRVESLDLQDLDLSELTVTSLRDTVALPENGASWGANANANANAQASSSCAQP	poor maturation efficiency	S	W	G	A	N	A	N	A	N	A	N	A	Q	A	S	S	S	C	A	Q	P
Laz Amin insert6	MSDITASRVESLDLQDLDLSELTVTSLRDTVALPENGASWGANANANANANQASSSCAQP	poor maturation efficiency	S	W	G	A	N	A	N	A	N	A	N	A	N	Q	A	S	S	S	C	A	Q	P
Laz Amin insert7	MSDITASRVESLDLQDLDLSELTVTSLRDTVALPENGASWGANANANANANAQASSSCAQP	poor maturation efficiency	S	W	G	A	N	A	N	A	N	A	N	A	N	A	Q	A	S	S	S	C	A	Q	P
Laz Amin insert10	MSDITASRVESLDLQDLDLSELTVTSLRDTVALPENGASWGANANANANANANANQASSSCAQP	poor maturation efficiency	S	W	G	A	N	A	N	A	N	A	N	A	N	A	N	A	N	Q	A	S	S	S	C	A	Q	P
Laz Amin C13A	MSDITASRVESLDLQDLDLSELTVTSLRDTVALPENGASWGAAAAQASSSAAQP	poor maturation efficiency	S	W	G	A	A	A	A	Q	A	S	S	S	A	A	Q	P
bioF-LazAmin-W2MeA	MSDITASRVESLDLQDLDLSELTVTSLRDTVALPENGASMeAGAAAAQASSSCAQP	poor maturation efficiency	S	MeA	G	A	A	A	A	Q	A	S	S	S	C	A	Q	P
bioF-LazAmin-G3MeA	MSDITASRVESLDLQDLDLSELTVTSLRDTVALPENGASWMeAAAAAQASSSCAQP		S	W	MeA	A	A	A	A	Q	A	S	S	S	C	A	Q	P
bioF-LazAmin-A4MeA	MSDITASRVESLDLQDLDLSELTVTSLRDTVALPENGASWGMeAAAAQASSSCAQP		S	W	G	MeA	A	A	A	Q	A	S	S	S	C	A	Q	P
bioF-LazAmin-A5MeA	MSDITASRVESLDLQDLDLSELTVTSLRDTVALPENGASWGAMeAAAQASSSCAQP		S	W	G	A	MeA	A	A	Q	A	S	S	S	C	A	Q	P
bioF-LazAmin-A6MeA	MSDITASRVESLDLQDLDLSELTVTSLRDTVALPENGASWGAAMeAAQASSSCAQP		S	W	G	A	A	MeA	A	Q	A	S	S	S	C	A	Q	P
bioF-LazAmin-A7MeA	MSDITASRVESLDLQDLDLSELTVTSLRDTVALPENGASWGAAAMeAQASSSCAQP		S	W	G	A	A	A	MeA	Q	A	S	S	S	C	A	Q	P
bioF-LazAmin-Q8MeA	MSDITASRVESLDLQDLDLSELTVTSLRDTVALPENGASWGAAAAMeAASSSCAQP		S	W	G	A	A	A	A	MeA	A	S	S	S	C	A	Q	P
bioF-LazAmin-A9MeA	MSDITASRVESLDLQDLDLSELTVTSLRDTVALPENGASWGAAAAQMeASSSCAQP		S	W	G	A	A	A	A	Q	MeA	S	S	S	C	A	Q	P
bioF-LazAmin-C13MeA	MSDITASRVESLDLQDLDLSELTVTSLRDTVALPENGASWGAAAAQASSSMeAAQP		Not detected
bioF-LazAmin-A14MeA	MSDITASRVESLDLQDLDLSELTVTSLRDTVALPENGASWGAAAAQASSSCMeAQP		Not detected
bioF-LazAmin-Q15MeA	MSDITASRVESLDLQDLDLSELTVTSLRDTVALPENGASWGAAAAQASSSCAMeAP		S	W	G	A	A	A	A	Q	A	S	S	S	C	A	MeA	P
bioF-LazAmin-P16MeA	MSDITASRVESLDLQDLDLSELTVTSLRDTVALPENGASWGAAAAQASSSCAQMeA		S	W	G	A	A	A	A	Q	A	S	S	S	C	A	Q	MeA
bioF-LazAmin-W2MeG	MSDITASRVESLDLQDLDLSELTVTSLRDTVALPENGASMeGGAAAAQASSSCAQP	poor maturation efficiency	S	MeG	G	A	A	A	A	Q	A	S	S	S	C	A	Q	P
bioF-LazAmin-G3MeG	MSDITASRVESLDLQDLDLSELTVTSLRDTVALPENGASWMeGAAAAQASSSCAQP		S	W	MeG	A	A	A	A	Q	A	S	S	S	C	A	Q	P
bioF-LazAmin-A4MeG	MSDITASRVESLDLQDLDLSELTVTSLRDTVALPENGASWGMeGAAAQASSSCAQP		S	W	G	MeG	A	A	A	Q	A	S	S	S	C	A	Q	P
bioF-LazAmin-A5MeG	MSDITASRVESLDLQDLDLSELTVTSLRDTVALPENGASWGAMeGAAQASSSCAQP		S	W	G	A	MeG	A	A	Q	A	S	S	S	C	A	Q	P
bioF-LazAmin-A6MeG	MSDITASRVESLDLQDLDLSELTVTSLRDTVALPENGASWGAAMeGAQASSSCAQP		S	W	G	A	A	MeG	A	Q	A	S	S	S	C	A	Q	P
bioF-LazAmin-A7MeG	MSDITASRVESLDLQDLDLSELTVTSLRDTVALPENGASWGAAAMeGQASSSCAQP		S	W	G	A	A	A	MeG	Q	A	S	S	S	C	A	Q	P
bioF-LazAmin-Q8MeG	MSDITASRVESLDLQDLDLSELTVTSLRDTVALPENGASWGAAAAMeGASSSCAQP		S	W	G	A	A	A	A	MeG	A	S	S	S	C	A	Q	P
bioF-LazAmin-A9MeG	MSDITASRVESLDLQDLDLSELTVTSLRDTVALPENGASWGAAAAQMeGSSSCAQP		S	W	G	A	A	A	A	Q	MeG	S	S	S	C	A	Q	P
bioF-LazAmin-C13MeG	MSDITASRVESLDLQDLDLSELTVTSLRDTVALPENGASWGAAAAQASSSMeGAQP		Not detected
bioF-LazAmin-A14MeG	MSDITASRVESLDLQDLDLSELTVTSLRDTVALPENGASWGAAAAQASSSCMeGQP		Not detected
bioF-LazAmin-Q15MeG	MSDITASRVESLDLQDLDLSELTVTSLRDTVALPENGASWGAAAAQASSSCAMeGP		S	W	G	A	A	A	A	Q	A	S	S	S	C	A	MeG	P
bioF-LazAmin-P16MeG	MSDITASRVESLDLQDLDLSELTVTSLRDTVALPENGASWGAAAAQASSSCAQMeG		S	W	G	A	A	A	A	Q	A	S	S	S	C	A	Q	MeG
bioF-LazAmin-A5OHAla	MSDITASRVESLDLQDLDLSELTVTSLRDTVALPENGASWGAOHAAAQASSSCAQP		S	W	G	A	OHA	A	A	Q	A	S	S	S	C	A	Q	P
bioF-LazAmin-A5DAla	MSDITASRVESLDLQDLDLSELTVTSLRDTVALPENGASWGADAAAQASSSCAQP		S	W	G	A	DA	A	A	Q	A	S	S	S	C	A	Q	P
bioF-LazAmin-A5DSer	MSDITASRVESLDLQDLDLSELTVTSLRDTVALPENGASWGADSAAQASSSCAQP		S	W	G	A	DS	A	A	Q	A	S	S	S	C	A	Q	P
bioF-LazAmin-A5cLeu	MSDITASRVESLDLQDLDLSELTVTSLRDTVALPENGASWGAcLAAQASSSCAQP		S	W	G	A	cL	A	A	Q	A	S	S	S	C	A	Q	P
bioF-LazAmin-A5f5Phe	MSDITASRVESLDLQDLDLSELTVTSLRDTVALPENGASWGAf5FAAQASSSCAQP		S	W	G	A	f5F	A	A	Q	A	S	S	S	C	A	Q	P
bioF-LazAmin-A55-OHTrp	MSDITASRVESLDLQDLDLSELTVTSLRDTVALPENGASWGA5-OHWAAQASSSCAQP		S	W	G	A	5OHW	A	A	Q	A	S	S	S	C	A	Q	P
bioF-LazAmin-A5βMet	MSDITASRVESLDLQDLDLSELTVTSLRDTVALPENGASWGAβMAAQASSSCAQP		S	W	G	A	βM	A	A	Q	A	S	S	S	C	A	Q	P
bioF-LazAmin-A5βhLeu	MSDITASRVESLDLQDLDLSELTVTSLRDTVALPENGASWGAβhLAAQASSSCAQP		S	W	G	A	βhL	A	A	Q	A	S	S	S	C	A	Q	P
LazAmin-W2K	MSDITASRVESLDLQDLDLSELTVTSLRDTVALPENGASKGAAAAQASSSCAQP	poor maturation efficiency	S	K	G	A	A	A	A	Q	A	S	S	S	C	A	Q	P
LazAmin-G3K	MSDITASRVESLDLQDLDLSELTVTSLRDTVALPENGASWKAAAAQASSSCAQP		S	W	K	A	A	A	A	Q	A	S	S	S	C	A	Q	P
LazAmin-A4K	MSDITASRVESLDLQDLDLSELTVTSLRDTVALPENGASWGKAAAQASSSCAQP		S	W	G	K	A	A	A	Q	A	S	S	S	C	A	Q	P
LazAmin-A5K	MSDITASRVESLDLQDLDLSELTVTSLRDTVALPENGASWGAKAAQASSSCAQP		S	W	G	A	K	A	A	Q	A	S	S	S	C	A	Q	P
LazAmin-A6K	MSDITASRVESLDLQDLDLSELTVTSLRDTVALPENGASWGAAKAQASSSCAQP		S	W	G	A	A	K	A	Q	A	S	S	S	C	A	Q	P
LazAmin-A7K	MSDITASRVESLDLQDLDLSELTVTSLRDTVALPENGASWGAAAKQASSSCAQP		S	W	G	A	A	A	K	Q	A	S	S	S	C	A	Q	P
LazAmin-Q8K	MSDITASRVESLDLQDLDLSELTVTSLRDTVALPENGASWGAAAAKASSSCAQP		S	W	G	A	A	A	A	K	A	S	S	S	C	A	Q	P
LazAmin-A9K	MSDITASRVESLDLQDLDLSELTVTSLRDTVALPENGASWGAAAAQKSSSCAQP		S	W	G	A	A	A	A	Q	K	S	S	S	C	A	Q	P
LazAmin-A14K	MSDITASRVESLDLQDLDLSELTVTSLRDTVALPENGASWGAAAAQASSSCKQP	poor maturation efficiency	S	W	G	A	A	A	A	Q	A	S	S	S	C	K	Q	P
LazAmin-Q15K	MSDITASRVESLDLQDLDLSELTVTSLRDTVALPENGASWGAAAAQASSSCAKP		S	W	G	A	A	A	A	Q	A	S	S	S	C	A	K	P
LazAmin-P16K	MSDITASRVESLDLQDLDLSELTVTSLRDTVALPENGASWGAAAAQASSSCAQK		S	W	G	A	A	A	A	Q	A	S	S	S	C	A	Q	K
LazAmin-W2E	MSDITASRVESLDLQDLDLSELTVTSLRDTVALPENGASEGAAAAQASSSCAQP	poor maturation efficiency	S	E	G	A	A	A	A	Q	A	S	S	S	C	A	Q	P
LazAmin-G3E	MSDITASRVESLDLQDLDLSELTVTSLRDTVALPENGASWEAAAAQASSSCAQP		S	W	E	A	A	A	A	Q	A	S	S	S	C	A	Q	P
LazAmin-A4E	MSDITASRVESLDLQDLDLSELTVTSLRDTVALPENGASWGEAAAQASSSCAQP		S	W	G	E	A	A	A	Q	A	S	S	S	C	A	Q	P
LazAmin-A5E	MSDITASRVESLDLQDLDLSELTVTSLRDTVALPENGASWGAEAAQASSSCAQP		S	W	G	A	E	A	A	Q	A	S	S	S	C	A	Q	P
LazAmin-A6E	MSDITASRVESLDLQDLDLSELTVTSLRDTVALPENGASWGAAEAQASSSCAQP		S	W	G	A	A	E	A	Q	A	S	S	S	C	A	Q	P
LazAmin-A7E	MSDITASRVESLDLQDLDLSELTVTSLRDTVALPENGASWGAAAEQASSSCAQP		S	W	G	A	A	A	E	Q	A	S	S	S	C	A	Q	P
LazAmin-Q8E	MSDITASRVESLDLQDLDLSELTVTSLRDTVALPENGASWGAAAAEASSSCAQP	poor maturation efficiency	S	W	G	A	A	A	A	E	A	S	S	S	C	A	Q	P
LazAmin-A9E	MSDITASRVESLDLQDLDLSELTVTSLRDTVALPENGASWGAAAAQESSSCAQP	poor maturation efficiency	S	W	G	A	A	A	A	Q	E	S	S	S	C	A	Q	P
LazAmin-A14E	MSDITASRVESLDLQDLDLSELTVTSLRDTVALPENGASWGAAAAQASSSCEQP		Not detected
LazAmin-Q15E	MSDITASRVESLDLQDLDLSELTVTSLRDTVALPENGASWGAAAAQASSSCAEP		S	W	G	A	A	A	A	Q	A	S	S	S	C	A	E	P
LazAmin-P16E	MSDITASRVESLDLQDLDLSELTVTSLRDTVALPENGASWGAAAAQASSSCAQE	poor maturation efficiency	S	W	G	A	A	A	A	Q	A	S	S	S	C	A	Q	E
LazAmin 4npAAs	MSDITASRVESLDLQDLDLSELTVTSLRDTVALPENGASAMeGAf5FAcLQASSSCAQMeA		S	A	MeG	A	f5F	A	cL	Q	A	S	S	S	C	A	Q	MeA
LazAmin Cext.1	MSDITASRVESLDLQDLDLSELTVTSLRDTVALPENGASWGAAAAAAQASSSCAQPNNLNVG		S	W	G	A	A	A	A	A	A	Q	A	S	S	S	C	A	Q	P	N	N	L	N	V	G
LazAmin Cext.2	MSDITASRVESLDLQDLDLSELTVTSLRDTVALPENGASWGKAFNQASSSCAWPGELARP		S	W	G	K	A	F	N	Q	A	S	S	S	C	A	W	P	G	E	L	A	R	P
LazAmin Cext.3	MSDITASRVESLDLQDLDLSELTVTSLRDTVALPENGASWGAAAAQASSSCAQPYPYDVPDYAGELARP		S	W	G	A	A	A	A	Q	A	S	S	S	C	A	Q	P	Y	P	Y	D	V	P	D	Y	A	G	E	L	A	R	P
LazAmin Cext.4	MSDITASRVESLDLQDLDLSELTVTSLRDTVALPENGASWGLAGQQASSSCALGGELARP		S	W	G	L	A	G	Q	Q	A	S	S	S	C	A	L	G	G	E	L	A	R	P
Laz A# 10r.1	MSDITASRVESLDLQDLDLSELTVTSLRDTVALPENGASWFMDQVYALIYSSSCAQP		S	W	F	M	D	Q	V	Y	A	L	I	Y	S	S	S	C	A	Q	P
Laz A# 10r.2	MSDITASRVESLDLQDLDLSELTVTSLRDTVALPENGASWAQELYPHANFSSSCAQP		S	W	A	Q	E	L	Y	P	H	A	N	F	S	S	S	C	A	Q	P
Laz A# 10r.3	MSDITASRVESLDLQDLDLSELTVTSLRDTVALPENGASWRIQLEFGDNGSSSCAQP	poor maturation efficiency	S	W	R	I	Q	L	E	F	G	D	N	G	S	S	S	C	A	Q	P
Laz A# 10r.4	MSDITASRVESLDLQDLDLSELTVTSLRDTVALPENGASWAYERIFHSLYSSSCAQP		S	W	A	Y	E	R	I	F	H	S	L	Y	S	S	S	C	A	Q	P
Laz A# 10r.5	MSDITASRVESLDLQDLDLSELTVTSLRDTVALPENGASWLWKPTSATVFSSSCAQP	see also Fig. S16	S	W	L	W	K	P	T	S	A	T	V	F	S	S	S	C	A	Q	P
			S	W	L	W	K	P	T	S	A	T	V	F	S	S	S	C	A	Q	P
			S	W	L	W	K	P	T	S	A	T	V	F	S	S	S	C	A	Q	P
			S	W	L	W	K	P	T	S	A	T	V	F	S	S	S	C	A	Q	P
Laz A# 10r.6	MSDITASRVESLDLQDLDLSELTVTSLRDTVALPENGASWYGDQPRQKAMSSSCAQP		S	W	Y	G	D	Q	P	R	Q	K	A	M	S	S	S	C	A	Q	P
Laz A# 10r.7	MSDITASRVESLDLQDLDLSELTVTSLRDTVALPENGASWMGVHVIPYTQSSSCAQP		S	W	M	G	V	H	V	I	P	Y	T	Q	S	S	S	C	A	Q	P
Laz A# 10r.8	MSDITASRVESLDLQDLDLSELTVTSLRDTVALPENGASWRIKDQQLGYVSSSCAQP		S	W	R	I	K	D	Q	Q	L	G	Y	V	S	S	S	C	A	Q	P
Laz A# 10r.9	MSDITASRVESLDLQDLDLSELTVTSLRDTVALPENGASWQAMFKTNRLASSSCAQP		S	W	Q	A	M	F	K	T	N	R	L	A	S	S	S	C	A	Q	P
Laz A# 10r.10	MSDITASRVESLDLQDLDLSELTVTSLRDTVALPENGASWAPGGPEPFAMSSSCAQP		S	W	A	P	G	G	P	E	P	F	A	M	S	S	S	C	A	Q	P
Laz A#b	MSDITASRVESLDLQDLDLSELTVTSLRDTVALPENGASWAQELYPHANFSSSCAQPYPYDVPDYAGELARP		S	W	A	Q	E	L	Y	P	H	A	N	F	S	S	S	C	A	Q	P	Y	P	Y	D	V	P	D	Y	A	G	E	L	A	R	P
